# Gut microbiome associations with poliovirus vaccine seroconversion in children in the Democratic Republic of the Congo

**DOI:** 10.1101/2025.10.13.682144

**Authors:** Jennifer A. Fulcher, Nicole A. Hoff, Fan Li, Patrick Mukadi, Kamy Musene, Sue K. Gerber, Megan Halbrook, Guillaume Ngoie Mwamba, Michel Kabamba, Nicole H. Tobin, Jean Jacques Muyembe-Tamfum, Grace M. Aldrovandi, Anne W. Rimoin

**Author notes:** Authors contributed equally (Jennifer A. Fulcher, Nicole A. Hoff, Grace M. Aldrovandi, Anne W. Rimoin).

## Abstract

**Background:** Despite efforts to increase global immunization, vaccination seroconversion in low and middle income countries (LMICs) is often lower than in high income countries (HICs). The reasons for this disparity are not fully understood. Given the role of the gut microbiome in immune development, we investigated the relationship between the gut microbiome and polio vaccine seroconversion in children in the Democratic Republic of the Congo (DRC).

**Methods:** This cross-sectional analysis included children ages 6-24 months old (n=90) enrolled in the DRC. Vaccine history was obtained from health records and/or self-report and poliovirus serostatus surveyed using dried blood spots. Nutritional status was evaluated using anthropomorphic measures. Microbiome profiling (16S rRNA gene) was performed and associations with poliovirus serostatus and malnutrition were examined.

**Results:** The average age of the study population was 13.6 months (SD=5.6) with 58% female. Poliovirus seropositivity was 65.5% and 22% of the children were malnourished. We found that presence of *Campylobacter* and *Veillonella*, especially at an early age, was associated with low poliovirus vaccination seroconversion. These bacterial taxa differed from those associated with malnutrition.

**Conclusions:** The presence of enteropathogens such as *Campylobacter* at a young age could be an important factor contributing to low vaccination seroconversion in children in LMICs.
