## Supplemental Table 1 for "Gut microbiome associations with poliovirus vaccine seroconversion in children in the Democratic Republic of the Congo"

### Sheet: Sheet 1
Supplementary Table 1: All results from linear mixed effects model microbiome analysis
genus	N samples_detected	method	coefficient	Estimate	SE	Z	pvalue	padj	dir
Veillonella	85	ZINB	sabin_positive	-1.35032	0.369444	-3.65502	0.000257167	0.00514333	down
Campylobacter	88	ZINB	sabin_positive	-0.921343	0.302614	-3.04461	0.00232983	0.0349475	down
Murdochiella	46	ZINB	sabin_positive	1.45057	0.5856	2.47707	0.0132467	0.113543	NS
Catenibacterium	39	ZINB	sabin_positive	1.43217	0.616049	2.32476	0.0200847	0.150635	NS
Bacteroides	77	ZINB	sabin_positive	-1.08515	0.491229	-2.20905	0.0271711	0.181141	NS
Lactobacillus	70	ZINB	sabin_positive	-1.15537	0.582613	-1.98308	0.0473586	0.262209	NS
Negativicoccus	61	ZINB	sabin_positive	0.839772	0.522219	1.60808	0.107817	0.431268	NS
Prevotella	90	NB	sabin_positive	0.40089	0.246569	1.62588	0.103976	0.431268	NS
Bifidobacterium	83	ZINB	sabin_positive	-0.572812	0.371409	-1.54227	0.123009	0.452085	NS
Gemmiger	57	ZINB	sabin_positive	0.544646	0.386486	1.40923	0.158768	0.452085	NS
Haemophilus	78	ZINB	sabin_positive	-0.612625	0.43785	-1.39917	0.161763	0.452085	NS
Helicobacter	54	ZINB	sabin_positive	-1.0732	0.728603	-1.47296	0.140761	0.452085	NS
Porphyromonas	71	ZINB	sabin_positive	0.736996	0.522275	1.41113	0.158208	0.452085	NS
Succinivibrio	36	ZINB	sabin_positive	1.4288	1.03092	1.38594	0.165764	0.452085	NS
Escherichia/Shigella	89	ZINB	sabin_positive	0.530579	0.392387	1.35218	0.176316	0.459955	NS
Varibaculum	72	ZINB	sabin_positive	0.578584	0.450946	1.28305	0.199476	0.464083	NS
Ruminococcus	38	ZINB	sabin_positive	0.785377	0.731779	1.07324	0.283162	0.585852	NS
Anaerococcus	87	ZINB	sabin_positive	0.298792	0.316055	0.94538	0.344465	0.640339	NS
Faecalibacterium	73	ZINB	sabin_positive	0.311323	0.334628	0.930357	0.352187	0.640339	NS
Peptoniphilus	87	ZINB	sabin_positive	0.237853	0.31956	0.744314	0.456687	0.727213	NS
Streptococcus	90	NB	sabin_positive	-0.261239	0.343133	-0.761335	0.446457	0.727213	NS
Ezakiella	47	ZINB	sabin_positive	0.324626	0.710504	0.456895	0.647746	0.874992	NS
Fusobacterium	65	ZINB	sabin_positive	-0.229281	0.626937	-0.365717	0.714577	0.874992	NS
Holdemanella	50	ZINB	sabin_positive	0.190796	0.50917	0.37472	0.707868	0.874992	NS
Corynebacterium	85	ZINB	sabin_positive	0.106876	0.400587	0.266798	0.789625	0.893915	NS
Alloprevotella	55	ZINB	sabin_positive	-0.115509	0.629662	-0.183446	0.854448	0.899419	NS
Finegoldia	86	ZINB	sabin_positive	-0.0645235	0.310864	-0.207562	0.835571	0.899419	NS
Propionispira	45	ZINB	sabin_positive	-0.122855	0.555426	-0.221191	0.824944	0.899419	NS
Dialister	71	ZINB	sabin_positive	0.0255727	0.276467	0.0924983	0.926302	0.958244	NS
Megasphaera	48	ZINB	sabin_positive	-0.0317629	0.471955	-0.0673007	0.946342	0.962382	NS
Ruminococcus	38	ZINB	malnutrition	-5.88716	0.637949	-9.22827	2.75e-20	1.65e-18	down
Succinivibrio	36	ZINB	malnutrition	-5.46865	1.02428	-5.33901	9.35e-08	2.8e-06	down
Murdochiella	46	ZINB	malnutrition	-1.49776	0.581107	-2.57743	0.00995381	0.0995381	down
Porphyromonas	71	ZINB	malnutrition	-1.38132	0.527743	-2.61741	0.00885999	0.0995381	down
Haemophilus	78	ZINB	malnutrition	-0.893847	0.464242	-1.92539	0.0541805	0.262209	NS
Streptococcus	90	NB	malnutrition	0.659836	0.343718	1.9197	0.0548961	0.262209	NS
Veillonella	85	ZINB	malnutrition	0.786427	0.412876	1.90475	0.056812	0.262209	NS
Dialister	71	ZINB	malnutrition	-0.424616	0.300763	-1.4118	0.15801	0.452085	NS
Bifidobacterium	83	ZINB	malnutrition	0.4581	0.358334	1.27842	0.201103	0.464083	NS
Helicobacter	54	ZINB	malnutrition	0.952698	0.74347	1.28142	0.200046	0.464083	NS
Lactobacillus	70	ZINB	malnutrition	-0.600907	0.532914	-1.12759	0.259494	0.559057	NS
Megasphaera	48	ZINB	malnutrition	-0.483855	0.430368	-1.12428	0.260893	0.559057	NS
Corynebacterium	85	ZINB	malnutrition	-0.437378	0.42599	-1.02673	0.304546	0.589444	NS
Faecalibacterium	73	ZINB	malnutrition	-0.380042	0.362908	-1.04721	0.295003	0.589444	NS
Bacteroides	77	ZINB	malnutrition	0.464011	0.524184	0.885205	0.376046	0.64465	NS
Fusobacterium	65	ZINB	malnutrition	0.557132	0.61762	0.902064	0.367023	0.64465	NS
Finegoldia	86	ZINB	malnutrition	0.227923	0.308876	0.737911	0.460568	0.727213	NS
Alloprevotella	55	ZINB	malnutrition	-0.404164	0.673368	-0.600213	0.548364	0.831254	NS
Peptoniphilus	87	ZINB	malnutrition	-0.194671	0.329101	-0.591524	0.554169	0.831254	NS
Anaerococcus	87	ZINB	malnutrition	0.148687	0.321381	0.462651	0.643614	0.874992	NS
Campylobacter	88	ZINB	malnutrition	0.172098	0.332337	0.517841	0.604569	0.874992	NS
Escherichia/Shigella	89	ZINB	malnutrition	-0.144369	0.392112	-0.368184	0.712736	0.874992	NS
Ezakiella	47	ZINB	malnutrition	-0.274132	0.671887	-0.408003	0.683272	0.874992	NS
Holdemanella	50	ZINB	malnutrition	-0.262792	0.57202	-0.45941	0.64594	0.874992	NS
Prevotella	90	NB	malnutrition	-0.104674	0.263924	-0.396605	0.691659	0.874992	NS
Gemmiger	57	ZINB	malnutrition	0.118023	0.365915	0.322542	0.747042	0.893915	NS
Propionispira	45	ZINB	malnutrition	0.15505	0.571402	0.271349	0.786122	0.893915	NS
Varibaculum	72	ZINB	malnutrition	0.135667	0.464173	0.292277	0.770074	0.893915	NS
Negativicoccus	61	ZINB	malnutrition	-0.103815	0.54954	-0.188912	0.850161	0.899419	NS
Catenibacterium	39	ZINB	malnutrition	0.0219335	0.712027	0.0308043	0.975426	0.975426	NS
